# Drug Repurposing Screen Identifies an HRI Activating Compound that Promotes Adaptive Mitochondrial Remodeling in MFN2-deficient Cells

**DOI:** 10.1101/2025.06.23.660251

**Authors:** Prerona Bora, Mashiat Zaman, Samantha Oviedo, Sergei Kutseikin, Nicole Madrazo, Prakhyat Mathur, Meera Pannikkat, Sophia Krasny, Alan Chu, Kristen A. Johnson, Danielle A. Grotjahn, Timothy E. Shutt, R. Luke Wiseman

**Affiliations:** Department of Molecular and Cellular Biology, The Scripps Research Institute, La Jolla, CA 92037; Department of Biochemistry and Molecular Biology, Cummings School of Medicine, University of Calgary, Calgary, Alberta, Canada; Department of Integrative Structural and Computation Biology, The Scripps Research Institute, La Jolla, CA 92037; Calibr-Skaggs Institute for Innovative Medicines, The Scripps Research Institute, La Jolla, CA 92037; Departments of Medical Genetics and Biochemistry & Molecular Biology, Cumming School of Medicine, Hotchkiss Brain Institute, Snyder Institute for Chronic Diseases, Alberta Children’s Hospital Research Institute, University of Calgary, Calgary, Alberta, Canada

**Author notes:** To whom correspondence should be addressed: R. Luke Wiseman, Timothy E. Shutt. These authors contributed equally (Prerona Bora, Mashiat Zaman).

## Abstract

Pathogenic variants in the mitochondrial outer membrane GTPase MFN2 cause the peripheral neuropathy Charcot-Marie-Tooth Type 2A (CMT2A). These mutations disrupt MFN2-dependent regulation of diverse aspects of mitochondrial biology including organelle morphology, motility, mitochondrial-endoplasmic reticulum (ER) contacts (MERCs), and respiratory chain activity. However, no therapies currently exist to mitigate the mitochondrial dysfunction linked to genetic deficiencies in MFN2. Herein, we performed a drug repurposing screen to identify compounds that selectively activate the integrated stress response (ISR) – the predominant stress-responsive signaling pathway responsible for regulating mitochondrial morphology and function. This screen identified the compounds parogrelil and MBX-2982 as potent and selective activators of the ISR through the OMA1-DELE1-HRI signaling axis. We show that treatment with these compounds promotes adaptive, ISR-dependent remodeling of mitochondrial morphology and protects mitochondria against genetic and chemical insults. Moreover, we show that pharmacologic ISR activation afforded by parogrelil restores mitochondrial tubular morphology, promotes mitochondrial motility, rescues MERCs, and enhances mitochondrial respiration in *MFN2*-deficient cells. These results demonstrate the potential for pharmacologic HRI activation as a viable strategy to mitigate mitochondrial dysfunction in CMT2A and other pathologies associated with MFN2 deficiency.
