## Supplementary material for "Drug Repurposing Screen Identifies an HRI Activating Compound that Promotes Adaptive Mitochondrial Remodeling in MFN2-deficient Cells": Table S1

### Sheet: Sheet1
Sample Info	Sample Attributes
Compound ID	structure_id	name	smiles	additional_comment	qAC50 [M]
CBR-001-573-606-8	kCAT815	Ingenol mebutate	C/C=C(\C(=O)O[C@H]1C(=C[C@]23[C@@]1(O)[C@H](O)C(=C[C@H](C3=O)[C@H]1[C@@H](C[C@H]2C)C1(C)C)CO)C)/C	CBR-HVAC-05815: Dermatologic Drugs;Myeloid Leukemia Therapy;Bladder Cancer Therapy ;Leukemia Therapy;Genital Warts, Treatment for;Squamous Cell Carcinoma Therapy;Skin Cancer Therapy;Actinic Keratoses, Agents for;Basal Cell Carcinoma Therapy; Protein Kinase C (PKC) Activators;Signal Transduction Modulators; Protein tyrosine kinase C Activator;	1.89008e-08
CBR-050-155-108-2	kCLC685	PSI	O=C[C@@H](NC(=O)[C@@H](NC(=O)[C@@H](NC(=O)[C@H]([C@H](CC)C)NC(=O)OCc1ccccc1)CCC(=O)OC(C)(C)C)C)CC(C)C	CBR-HVAC-12418: Proteasome Inhibitors; Dermatological agent; Hair Growth Stimulants	4.31298e-08
CBR-001-584-477-6	kCAV468	CHLORBENZOXAMINE	Cc1ccccc1CN1CCN(CC1)CCOC(c1ccccc1Cl)c1ccccc1	CBR-HVAC-08840:	5.10159e-08
CBR-001-597-309-8	kCBD310	Ciclesonide	O=C(C(C)C)OCC(=O)[C@@]12OC(O[C@@H]1C[C@@H]1[C@]2(C)C[C@H](O)[C@H]2[C@H]1CCC1=CC(=O)C=C[C@@]21C)C1CCCCC1	CBR-HVAC-02013: Asthma Therapy;Drugs for Allergic Rhinitis; Glucocorticoid receptor Binder; Glucocorticoid agonist; Immunosuppressant	6.34294e-08
CBR-001-584-895-0	kCAV647	delanzomib	OB([C@@H](NC(=O)[C@H]([C@H](O)C)NC(=O)c1cccc(n1)c1ccccc1)CC(C)C)O	CBR-HVAC-00685: Non-Hodgkin's Lymphoma Therapy;Solid Tumors Therapy;Multiple Myeloma Therapy; Angiogenesis Inhibitors;Apoptosis Inducers;Proteasome Inhibitors; 20S Proteasome Inhibitor; Proteasome inhibitor	7.72556e-08
CBR-001-546-904-2	kAAE303	Antimycin A	CCCCCC[C@H]1C(=O)O[C@H](C)[C@@H](C(=O)O[C@H]([C@@H]1OC(=O)CC(C)C)C)NC(=O)c1cccc(c1O)NC=O	Lot: H0615 Insoluable in water	8.66815e-08
CBR-001-624-027-0	kCBJ726	MLN-7243	O[C@H]1[C@@H](C[C@@H]([C@H]1O)COS(=O)(=O)N)Nc1ccnc2n1nc(c2)c1cccc(c1)SC(F)(F)F	CBR-HVAC-07323: Apoptosis Inducers;Ubiquitin-Activating Enzyme E1 Inhibitors	1.03163e-07
CBR-001-584-770-8	kAAC984	Panobinostat	ONC(=O)/C=C/c1ccc(cc1)CNCCc1c(C)[nH]c2c1cccc2	CBR-HVAC-06212: Sarcoma Therapy;Small Cell Lung Cancer Therapy;Head and Neck Cancer Therapy;Myelodysplastic Syndrome Therapy;Colorectal Cancer Therapy;Glioblastoma Multiforme Therapy;Hematological Cancer Therapy;Treatment of Transplant Rejection;Non-Small Cell Lung Cancer Therapy;Endocrine Cancer Therapy;Leukemia Therapy;Hematopoiesis Disorders Therapy;Gastric Cancer Therapy;Prostate Cancer Thera…	1.10376e-07
CBR-050-263-963-6	kCIV449	UK-432097	CCNC(=O)[C@H]1O[C@H]([C@@H]([C@@H]1O)O)n1cnc2c1nc(nc2NCC(c1ccccc1)c1ccccc1)C(=O)NCCNC(=O)NC1CCN(CC1)c1ccccn1	lot # 2	1.1414e-07
CBR-050-264-232-2	kCMQ595	(1R,4R,5S)-4-(2-chloroethyl)-1-[(S)-[(1S)-cyclohex-2-en-1-yl](hydroxy)methyl]-5-methyl-6-oxa-2-azabicyclo[3.2.0]heptane-3,7-dione	ClCC[C@H]1C(=O)N[C@@]2([C@@]1(C)OC2=O)[C@H]([C@H]1CCCC=C1)O		1.30341e-07
CBR-050-245-676-0	kCMP997	Ixazomib citrate	CC(C[C@@H](B1OC(=O)C(O1)(CC(=O)O)CC(=O)O)NC(=O)CNC(=O)c1cc(Cl)ccc1Cl)C		1.61239e-07
CBR-050-068-301-2	kCIT889	BCNA	CCCCCc1ccc(cc1)c1cc2c(o1)nc(=O)n(c2)[C@H]1C[C@@H]([C@H](O1)CO)O	CBR-HVAC-05465: Varicella zoster virus replication inhibitor; Anti-Varicella Zoster Virus Drugs; Antiviral	1.77603e-07
CBR-001-584-745-7	kAAB919	LAQ824 (NVP-LAQ824, Dacinostat)	OCCN(Cc1ccc(cc1)/C=C/C(=O)NO)CCc1c[nH]c2c1cccc2	CBR-HVAC-11145: Solid Tumors Therapy; Antimitotic Drugs;Apoptosis Inducers;Histone Deacetylase (HDAC) Inhibitors; Histone deacetylase Inhibitor;	1.85835e-07
CBR-001-572-016-8	kAAA699	Colforsin	C=C[C@@]1(C)CC(=O)[C@]2([C@@](O1)(C)[C@@H](OC(=O)C)[C@H]([C@@H]1[C@]2(C)[C@@H](O)CCC1(C)C)O)O	CBR-HVAC-03271: Antiglaucoma Agents;Leukemia Therapy;Antiplatelet Therapy;Hypertension, Treatment of;Bronchodilators;Heart Failure Therapy;Oncolytic Drugs; Adenylate Cyclase Activators; ;	2.17485e-07
CBR-001-573-572-5	SAR-260093	Resiniferatoxin	COc1cc(ccc1O)CC(=O)OCC1=C[C@H]2[C@H]3O[C@@]4(O[C@]2([C@H]2[C@@](C1)(O)C(=O)C(=C2)C)[C@@H](C[C@@]3(O4)C(=C)C)C)Cc1ccccc1	CBR-HVAC-05117: Neuropathic Pain, Treatment of;Urologic Drugs;Analgesic Drugs; TRPV1 (Vanilloid VR1 Receptor) Agonists; Vascular endothelial growth factor receptor 2 Agonist;	2.24453e-07
CBR-001-151-655-5	kBNB957	Oprozomib	COC[C@@H](C(=O)N[C@H](C(=O)[C@]1(C)OC1)Cc1ccccc1)NC(=O)[C@@H](NC(=O)c1cnc(s1)C)COC	under active development; Phase 1/2; Metabolism/Protease; Oprozomib (ONX 0912; PR047) is an orally bioavailable inhibitor for CT-L activity of 20S proteasome β5/LMP7 with IC50 of 36 nM/82 nM.	2.8506e-07
CBR-001-633-722-7	kCBM804	GS-5829	O=c1[nH]c2c([nH]1)c(cc(c2)c1c(C)onc1C)c1c([nH]nc1C1CC1)C1CC1	CBR-HVAC-13839: Solid Tumors Therapy;Non-Hodgkin's Lymphoma Therapy	2.93141e-07
CBR-001-584-884-7	kBNC079	capadenoson	OCCOc1ccc(cc1)c1c(C#N)c(SCc2csc(n2)c2ccc(cc2)Cl)nc(c1C#N)N	CBR-HVAC-00566: Treatment of Disorders of the Coronary Arteries and Atherosclerosis;Antiarrhythmic Drugs; Adenosine A1 Agonists;Signal Transduction Modulators; Adenosine A1 receptor Agonist; Adenosine A1 receptor agonist	3.31701e-07
CBR-001-573-218-0	kAAF316	CUDC-101	ONC(=O)CCCCCCOc1cc2c(ncnc2cc1OC)Nc1cccc(c1)C#C	CBR-HVAC-00284 Head and Neck Cancer Therapy;Solid Tumors Therapy; Apoptosis Inducers;EGFR (HER1; erbB1) Inhibitors;HER2 (erbB2) Inhibitors;Histone Deacetylase (HDAC) Inhibitors;Signal Transduction Modulators; HER-2; Histone deacetylase; EGFR Inhibitor; EGFR kinase inhibitor; ErbB-2 tyrosine kinase inhibitor; Histone deacetylase inhibitor; Apoptosis stimulant; Tyrosine kinase inhibitor (TKI)	3.59189e-07
CBR-001-573-425-5	kCAU257	JNJ-16241199	ONC(=O)c1cnc(nc1)N1CCN(CC1)S(=O)(=O)c1ccc2c(c1)cccc2	CBR-HVAC-05967: Oncolytic Drugs; Apoptosis Inducers;Histone Deacetylase (HDAC) Inhibitors; Histone deacetylase Inhibitor;	3.72769e-07
CBR-001-623-845-2	kCAR214		O=C1C(=CC(=O)C(=C1C)C)CCCCCCCCCC[P+](c1ccccc1)(c1ccccc1)c1ccccc1	CBR-HVAC-14339: Alzheimer's Dementia, Treatment of ;Age-Related Disorders, Treatment of;Dry Eye Syndrome, Treatment for;Neurologic Drugs (Miscellaneous);Oncolytic Drugs	3.73834e-07
CBR-001-584-891-6	kAAD573	PCI-24781	ONC(=O)c1ccc(cc1)OCCNC(=O)c1oc2c(c1CN(C)C)cccc2	CBR-HVAC-00671: Lymphoma Therapy;Sarcoma Therapy;Solid Tumors Therapy;Non-Hodgkin's Lymphoma Therapy; Apoptosis Inducers;Histone Deacetylase (HDAC) Inhibitors;RAD51 Expression Inhibitors; Histone deacetylase Inhibitor; Histone deacetylase inhibitor; Apoptosis stimulant; Cell cycle inhibitor	3.79555e-07
CBR-001-622-530-2	kCBI624	CHR-3996	ONC(=O)c1cnc(nc1)N1C[C@@H]2[C@H](C1)[C@H]2NCc1ccc2c(n1)ccc(c2)F	CBR-HVAC-06558: Histone deacetylase inhibitor; Anticancer; Antiinflammatory; Solid tumor; Myeloma, multiple	3.91947e-07
CBR-001-584-747-9	kAAA978	Ixazomib citrate; MLN9708	CC(C[C@@H](B1OC(=O)CC(O1)(CC(=O)O)C(=O)O)NC(=O)CNC(=O)c1cc(Cl)ccc1Cl)C	CBR-HVAC-06976: Multiple Myeloma Therapy;Bladder Cancer Therapy ;Nephritis, Agents for;Oncolytic Drugs;Leukemia Therapy;Lymphoma Therapy;Renal Cancer Therapy;Non-Hodgkin's Lymphoma Therapy;Myelodysplastic Syndrome Therapy;Amyloidosis, Treatment of;Breast Cancer Therapy;Treatment of Autoimmune Diseases; Proteasome Inhibitors; Proteasome Inhibitor;	3.94851e-07
CBR-001-584-897-2	kAAB737	Pracinostat (SB939)	CCCCc1nc2c(n1CCN(CC)CC)ccc(c2)/C=C/C(=O)NO	CBR-HVAC-00698: Solid Tumors Therapy;Leukemia Therapy;Prostate Cancer Therapy;Myeloid Leukemia Therapy;Hematopoiesis Disorders Therapy;Antimalarials;Sarcoma Therapy;Myelodysplastic Syndrome Therapy; Apoptosis Inducers;Histone Deacetylase 1 (HDAC1) Inhibitors;Histone Deacetylase 2 (HDAC2) Inhibitors; HISTONE DEACETYLASE 1; HISTONE DEACETYLASE 2; HISTONE DEACETYLASE 4 Inhibitor; Histone deacetylase…	4.46546e-07
CBR-050-073-328-8	kCIV449	UK-432097	CCNC(=O)[C@H]1O[C@H]([C@@H]([C@@H]1O)O)n1cnc2c1nc(nc2NCC(c1ccccc1)c1ccccc1)C(=O)NCCNC(=O)NC1CCN(CC1)c1ccccn1	CBR-HVAC-05658: Adenosine A2A Agonists; Adenosine A2A receptor Agonist; Signal Transduction Modulators; Antiinflammatory; Asthma Therapy; Chronic Obstructive Pulmonary Diseases (COPD), Treatment of	4.69686e-07
CBR-001-598-980-7	kAAE817	ITF2357 (Givinostat)	CCN(Cc1ccc2c(c1)ccc(c2)COC(=O)Nc1ccc(cc1)C(=O)NO)CC	CBR-HVAC-00666: Hematopoiesis Disorders Therapy;Antiarthritic Drugs;Lymphocytic Leukemia Therapy;Hematological Cancer Therapy;Multiple Myeloma Therapy;Inflammatory Bowel Disease, Agents for;Immunosuppressants;Muscular Dystrophy, Agents for;Rheumatoid Arthritis, Treatment of;Lymphoma Therapy; Apoptosis Inducers;Histone Deacetylase (HDAC) Inhibitors;IL-1beta Production Inhibitors;Signal Transductio…	4.79638e-07
CBR-001-574-244-6	kAAF076	Ixazomib	OB([C@@H](NC(=O)CNC(=O)c1cc(Cl)ccc1Cl)CC(C)C)O	CBR-HVAC-06872:	5.32931e-07
CBR-001-625-491-4	kCBK454	CG-200745	ONC(=O)CCCC/C=C(/C(=O)NCCCN(C)C)\COc1cccc2c1cccc2	CBR-HVAC-06632: Histone deacetylase Inhibitor; Anticancer; Cancer	5.83739e-07
CBR-001-622-668-9	kCBI814	CRA-026440	ONC(=O)c1ccc(cc1)C#CCNC(=O)c1cc2c([nH]1)ccc(c2)OCCN(C)C	CBR-HVAC-06222: HISTONE DEACETYLASE Inhibitor; Anticancer; Antiangiogenic; Solid tumors	5.95579e-07
CBR-001-840-513-5	kAAF515	Calcium Ionophore A23187; Calcimycin	CNc1ccc2c(c1C(=O)O)nc(o2)C[C@H]1O[C@@]2(CC[C@H]1C)O[C@@H]([C@@H](C[C@H]2C)C)[C@@H](C(=O)c1ccc[nH]1)C	CBR-HVAC-14131: ANTIBIOTIC; Antibiotics; Pharmacological Tools Class: Intracellular Calcium. Action: . Selectivity: Ca2+. Description: Ca2+ ionophore used to potentiate responses to NMDA. but not quisqualate glutamate receptors	7.74622e-07
CBR-001-601-490-7	kCAV942	CB-5083	NC(=O)c1cccc2c1cc(n2c1nc(NCc2ccccc2)c2c(n1)CCOC2)C	CBR-HVAC-07351: Transitional Endoplasmic Reticulum ATPase (VCP, p97) Inhibitors	7.78031e-07
CBR-001-600-191-5	kCBE506	AMP-579	CCNC(=O)[C@H]1C[C@H]([C@@H]([C@@H]1O)O)n1cnc2c1nccc2N[C@@H](Cc1sccc1Cl)CC	CBR-HVAC-05071: Adenosine A1 receptor agonist; Adenosine A2a receptor agonist	8.14101e-07
CBR-001-584-945-3	kAAD506	Belinostat (PXD101)	ONC(=O)/C=C/c1cccc(c1)S(=O)(=O)Nc1ccccc1	CBR-HVAC-01979: Myelodysplastic Syndrome Therapy;Liver Cancer Therapy;Sarcoma Therapy;Bladder Cancer Therapy ;Non-Small Cell Lung Cancer Therapy;Colorectal Cancer Therapy;Ovarian Cancer Therapy;Small Cell Lung Cancer Therapy;Multiple Myeloma Therapy;Myeloid Leukemia Therapy;Cancer of Unspecified Body Location/System;Non-Hodgkin's Lymphoma Therapy;Respiratory/Thoracic Cancer Therapy; Angiogenesis …	8.82003e-07
CBR-001-585-320-0	kCAV942	CB-5083	NC(=O)c1cccc2c1cc(n2c1nc(NCc2ccccc2)c2c(n1)CCOC2)C	CBR-HVAC-07351:Multiple Myeloma Therapy;Solid Tumors Therapy; Transitional Endoplasmic Reticulum ATPase (VCP, p97) Inhibitors;	9.30899e-07
CBR-001-856-556-5	kBBW748		OC[C@H]1O[C@H]([C@@H]([C@@H]1O)O)n1cnc2c1nc(Cl)nc2N		9.54639e-07
CBR-001-584-880-3	kBNC024	tanaproget	N#Cc1ccc(n1C)c1ccc2c(c1)C(C)(C)OC(=S)N2	CBR-HVAC-00463: Female Contraceptives;Hormone Replacement Therapy; Progesterone Receptor Agonists;Signal Transduction Modulators; Progesterone receptor Agonist; Progesterone receptor agonist	1.12018e-06
CBR-050-127-012-8	kCJC916	IMD-0560	Brc1ccc(c(c1)C(=O)Nc1cc(ccc1C(F)(F)F)C(F)(F)F)O	CBR-HVAC-09525: IKK BETA KINASE Inhibitor; Inhibitory kappaB Kinase (IKK) Inhibitors; Signal Transduction Modulators; ANTI-RHEUMATICANTI-CANCER; Acute Myocardial Infarction, Treatment of; Rheumatoid Arthritis, Treatment of	1.12035e-06
CBR-001-670-280-0	kCCW399	OCT-1547	COCCOc1ccc(cc1)OCc1cc(Cl)ccc1/C(=C\OC)/C(=O)OC	CBR-HVAC-13882: Treatment of Osteoporosis	1.12263e-06
CBR-001-584-594-0	kAAC802	Cetylpyridinium chloride	CCCCCCCCCCCCCCCC[n+]1ccccc1	CBR-HVAC-04934: Antiulcer Drugs;Antifungal Agents;Anti-Helicobacter Pylori Agents;Antibacterial Drugs;	1.12999e-06
CBR-050-068-363-6	kAAF515	Calcium Ionophore A23187; Calcimycin	CNc1ccc2c(c1C(=O)O)nc(o2)C[C@H]1O[C@@]2(CC[C@H]1C)O[C@@H]([C@@H](C[C@H]2C)C)[C@@H](C(=O)c1ccc[nH]1)C	CBR-HVAC-14131: ANTIBIOTIC; Antibiotics; Pharmacological Tools Class: Intracellular Calcium. Action: . Selectivity: Ca2+. Description: Ca2+ ionophore used to potentiate responses to NMDA. but not quisqualate glutamate receptors	1.17516e-06
CBR-050-299-236-1	kCMX501		Cc1nnn(c1c1cnc2c(c1)n([C@H](c1ccccc1)C1CCOCC1)c1c2ccc(c1)C(O)(C)C)C		1.25954e-06
CBR-001-622-670-3	kCBI789	NUC-1031	O=C([C@@H](NP(=O)(Oc1ccccc1)OC[C@H]1O[C@H](C([C@@H]1O)(F)F)n1ccc(nc1=O)N)C)OCc1ccccc1	CBR-HVAC-06357: ; ANTI-CANCER; Pancreatic cancer	1.33673e-06
CBR-001-856-721-0	kCOU162		OC[C@H]1O[C@H]([C@@H]([C@@H]1O)O)n1cnc2c1nn[nH]c2=O		1.38466e-06
CBR-001-670-823-9	kCCW927	TA-7906	CCOc1cc2c(cc1OCC)cc(c(c2c1ccnc(c1)n1nc(c2cccnc2)c2c(c1=O)cccc2)CO)CO	CBR-HVAC-12544: Phosphodiesterase PDE4 Inhibitors; Phosphodiesterase-4 Inhibitor; Signal Transduction Modulators; Antiallergic; Atopic Dermatitis, Agents for	1.50119e-06
CBR-001-839-745-0	kCAU704	CEP-1347	CCSCc1ccc2c(c1)c1c3C(=O)NCc3c3c4c1n2[C@H]1C[C@]([C@@](O1)(n4c1c3cc(cc1)CSCC)C)(O)C(=O)OC		1.50354e-06
CBR-001-585-100-0	kCAV739	KD-025	CC(NC(=O)COc1cccc(c1)c1nc(Nc2ccc3c(c2)cn[nH]3)c2c(n1)cccc2)C	CBR-HVAC-06946: Nephritis, Agents for;Lesions of the Spinal Cord and Related Structures, Treatment of;Liver and Biliary Tract Disorders, Treatment of;Metabolic Disorders (Not Specified);Treatment of Other Autoimmune Disorders;Oncolytic Drugs;Antipsoriatics; Rho Kinase 2 (ROCK 2; ROCKalpha) Inhibitors;Signal Transduction Modulators;	1.57918e-06
CBR-001-670-405-5	kCCW516	UP-202-56	O=C([C@H]1O[C@H]([C@@H]([C@@H]1O)O)n1cnc2c1ncnc2NCCc1cn(c2c1cc(C)cc2)Cc1cc(C)ccc1C)NC1CC1	CBR-HVAC-11518: Adenosine A1 Agonists; Adenosine A1 receptor Modulator; Signal Transduction Modulators; Antiinflammatory; Non-Opioid Analgesics	1.57942e-06
CBR-050-068-273-5	kAAA911	Amuvatinib (MP-470)	S=C(N1CCN(CC1)c1ncnc2c1oc1c2cccc1)NCc1ccc2c(c1)OCO2	CBR-HVAC-06073: Angiogenesis Inhibitors; Apoptosis Inducers; C-kit inhibitor; DNA repair enzyme inhibitor; DNA-repair-inhibitors; Flt-3 kinase inhibitor; Flt3 (FLK2/STK1) Inhibitors; Hepatocyte Growth Factor Receptor (HGFR, MET) Inhibitors; KIT; KIT (C-KIT) Inhibitors; MET tyrosine kinase inhibitor; PDGFR; PDGFRalpha Inhibitors; Platelet-derived growth factor receptor kinase inhibitor; Platelet-d…	1.61648e-06
CBR-001-670-278-6	kCCW397	NT-113	CN(C/C=C/C(=O)Nc1cc2c(ncnc2cc1C#C[C@@H]1[C@@H]2[C@H]1COC2)Nc1ccc(c(c1)Cl)F)C	CBR-HVAC-07190: EGFR (HER1; erbB1) Inhibitors; HER2 (erbB2) Inhibitors; HER4 (erbB4) Inhibitors; Signal Transduction Modulators; Solid Tumors Therapy	1.67478e-06
CBR-001-597-360-1	kCBC890	BAY-1217389	COc1ccc(c(c1F)F)Oc1cc(NCCC(F)(F)F)c2n(n1)c(cn2)c1ccc(c(c1)C)C(=O)NC1CC1	CBR-HVAC-07370: BAY-1217389 is a dual specificity protein kinase TTK (MPS1; MPS1L1) inhibitor in phase I clinical studies at Bayer for the treatment of patients with advanced malignancies in combination with intravenous paclitaxel	1.70951e-06
CBR-001-593-530-5	kCBC897	Metesind glucuronate	CN(c1ccc2c3c1cccc3c(=N)[nH]2)Cc1ccc(cc1)S(=O)(=O)N1CCOCC1	CBR-HVAC-04297: Oncolytic Drugs; Antimetabolites;Thymidylate Synthase Inhibitors;	1.94401e-06
CBR-001-573-512-3	kCAU272	Chidamide	O=C(/C=C/c1cccnc1)NCc1ccc(cc1)C(=O)Nc1cc(F)ccc1N	CBR-HVAC-06579: Histone Deacetylase (HDAC) Inhibitors; Breast Cancer Therapy; Non-Hodgkin's Lymphoma Therapy; Non-Small Cell Lung Cancer Therapy; Oncolytic Drugs	2.02179e-06
CBR-001-670-807-9	kCCW911	EVP-0334	ONC(=O)c1ccc(cc1)C1=Nc2ccccc2Oc2c1cccc2	CBR-HVAC-12439: HISTONE DEACETYLASE Inhibitor; Histone Deacetylase (HDAC) Inhibitors; Alzheimer's Dementia, Treatment of ; Cognition Disorders, Treatment of; Nootropic	2.23373e-06
CBR-001-574-537-6	kCAU479	FLUOROSALAN	Brc1cc(Br)c(c(c1)C(=O)Nc1cccc(c1)C(F)(F)F)O	CBR-HVAC-09105:	2.24849e-06
CBR-001-633-982-5	kCBN043	AMSALOG	COc1cc(ccc1Nc1c2cccc(c2nc2c1cccc2C(=O)NC)C)NS(=O)(=O)C	CBR-HVAC-02944: TOPOISOMERASE II Inhibitor; Anticancer; Solid tumor	2.38552e-06
CBR-001-572-346-3	kCAT095	parogrelil hydrochloride	Clc1ccc(cc1)CCCOc1n[nH]c(=O)c(c1NCc1cccnc1)Br	CBR-HVAC-00039: Asthma Therapy;Treatment of Intermittent Claudication; Phosphodiesterase PDE3 Inhibitors;Phosphodiesterase PDE5A Inhibitors;Signal Transduction Modulators;Thromboxane Synthase Inhibitors; Phosphodiesterase 5; Phosphodiesterase 3; Thromboxane A synthase Inhibitor; Phosphodiesterase 3 inhibitor; Phosphodiesterase 5 inhibitor; Thromboxane synthase inhibitor; Platelet aggregation inhi…	2.39669e-06
CBR-001-586-917-7	kCAW461	Tolafentrine	COc1cc2C3CN(C)CCC3N=C(c2cc1OC)c1ccc(cc1)NS(=O)(=O)c1ccc(cc1)C	CBR-HVAC-04588: Bronchodilators; Phosphodiesterase PDE4 Inhibitors;Signal Transduction Modulators; Phosphodiesterase 3; Phosphodiesterase 4 Inhibitor; Phosphodiesterase 3 inhibitor; Phosphodiesterase 4 inhibitor	2.42325e-06
CBR-001-573-729-8	kCAU086	Nonoxinol 9	CCCCCCCCCc1ccc(cc1)OCCOCCOCCOCCOCCOCCOCCOCCOCCO	CBR-HVAC-05254: Vaginal Spermicides	2.53423e-06
CBR-001-848-755-3	kAAF124	R-428; BGB324	Nc1nc(nn1c1nnc2c(c1)CCCc1c2cccc1)Nc1ccc2c(c1)CC[C@H](CC2)N1CCCC1	CBR-HVAC-07001: Oncolytic Drugs;Myeloid Leukemia Therapy;Non-Small Cell Lung Cancer Therapy; AXL Kinase Inhibitors;Signal Transduction Modulators;	2.53466e-06
CBR-050-178-673-8	kCLY557	AZD7594	C[C@@H]([C@@H](c1ccc2c(c1)OCCO2)Oc1ccc2c(c1)cnn2c1cccc(c1)C(=O)N[C@H]1COCC1)NC(=O)C(F)(F)C	CBR-HVAC-14635: Beta-2-adrenergic-receptor-agonists; Glucocorticoid Receptor (GR) Modulators; Glucocorticoid-receptor-modulators; Signal Transduction Modulators; Asthma Therapy; Chronic Obstructive Pulmonary Diseases (COPD), Treatment of; Obstructive Airways Disease; Respiratory Tract Disorders	2.5788e-06
CBR-001-572-160-5	kBNC350	Apilimod; Target 16	Cc1cccc(c1)/C=N/Nc1nc(OCCc2ccccn2)nc(c1)N1CCOCC1	CBR-HVAC-00390: Rheumatoid Arthritis, Treatment of;Antipsoriatics;Multiple Sclerosis, Agents for;Immunomodulators;Inflammatory Bowel Disease, Agents for; IL-12 Production Inhibitors;Signal Transduction Modulators; Interleukin 12; Interleukin 23 Inhibitor; Interleukin 12 antagonist; Interleukin 23 antagonist;2017-11-14: ARB# 16-000706	2.73022e-06
CBR-001-670-684-6	kCCW791		Clc1cccc(c1)Nc1nccc2c1ccc(c2NC(=O)c1csc2c1ncnc2N)C	CBR-HVAC-14488: possible structure of HM-95573 from US9156852B2 Hanmi BRAFCRAF Oct2015 example 38	2.73527e-06
CBR-001-857-647-1	kCOV338		OC[C@H]1O[C@H](C[C@@H]1O)n1cnc2c1nc(F)nc2N	NUC	2.95997e-06
CBR-001-571-080-2	kAAB854	GELUNGEL	O=C(Nc1ccc(c(c1)Cl)Cl)Nc1ccc(cc1)Cl	CBR-HVAC-09449: Epoxide hydrolase Inhibitor;	3.14174e-06
CBR-001-623-733-5	kCBJ542		COCCN(CCOc1ccc2c(c1)cc([nH]2)c1cc2ccccc2[nH]c1=O)C	CBR-HVAC-05740: Angiogenesis Inhibitors;Flt3 (FLK2/STK1) Inhibitors;KIT (C-KIT) Inhibitors;PDGFRbeta Inhibitors;Signal Transduction Modulators;VEGFR-2 (FLK-1/KDR) Inhibitors;VEGFR-3 (FLT4) Inhibitors	3.26369e-06
CBR-001-571-155-4	kCAS528	SAR-260093	CCc1cnc(nc1)N1CCC(CC1)c1scc(n1)COc1ccc(cc1)n1cnnn1	CBR-HVAC-06741: Type 2 Diabetes, Agents for; Glucose-Dependent Insulinotropic Receptor (GDIR, GPR119) Agonists;Signal Transduction Modulators; G protein-coupled receptor 119 Agonist;	3.64223e-06
CBR-001-584-796-8	kCAS900	CF-102	CNC(=O)[C@H]1O[C@H]([C@@H]([C@@H]1O)O)n1cnc2c1nc(Cl)nc2NCc1cccc(c1)I	CBR-HVAC-05220: Liver and Biliary Tract Disorders, Treatment of;Liver Cancer Therapy;Anti-Hepatitis C Virus Drugs; Adenosine A3 Agonists;Signal Transduction Modulators; Adenosine A3 receptor agonist	3.71263e-06
CBR-001-623-846-3	kCBJ595	CY-190602	ClCCN(c1ccc2c(c1)nc(n2C)CCCCCCC(=O)NO)CCCl	CBR-HVAC-14340: Histone deacetylase inhibitor	3.747e-06
CBR-001-571-825-9	kCAS870	pinaverium bromide	COc1cc(C[N+]2(CCOCCC3CCC4CC3C4(C)C)CCOCC2)c(cc1OC)Br	CBR-HVAC-01994: Irritable Bowel Syndrome, Agents for;Antispasmodics; ; Calcium channel Blocker; T-type calcium channel antagonist; Voltage-gated sodium channel antagonist	3.82366e-06
CBR-001-587-042-5	kCAW949	MKT-077	CCn1/c(=C\c2cccc[n+]2CC)/s/c(=c\2/sc3c(n2C)cccc3)/c1=O	CBR-HVAC-04848: Oncolytic Drugs; Heat Shock Protein 70 (hsp70) Inhibitors; Telomerase Inhibitor; Unidentified pharmacological activity	3.88961e-06
CBR-001-574-364-3	kCAU594	6-Aminochrysene	Nc1cc2c(c3c1cccc3)ccc1c2cccc1	CBR-HVAC-03612:	4.0723e-06
CBR-001-572-589-0	kCAT103	TP-003	N#Cc1cc(F)ccc1c1cc(ccc1F)c1cnc2n1ccc(c2F)C(O)(C)C	CBR-HVAC-09359: Antiepileptic Drugs;Anxiolytics; GABA(A) BZ Site Receptor Agonists;Signal Transduction Modulators; GABA A receptor Agonist;	4.08104e-06
CBR-001-598-334-3	kCBD648	BIBF-0775	CCN(C(=O)c1ccc2c(c1)NC(=O)/C/2=C(\c1ccccc1)/Nc1ccc(cc1)CN1CCCCC1)C	CBR-HVAC-12270: Transforming Growth Factor (TGF)-beta Receptor Type I Inhibitors	4.11444e-06
CBR-001-586-929-1	kAAC748	TREQUINSIN	COc1cc2c(cc1OC)CCn1c2c/c(=N\c2c(C)cc(cc2C)C)/n(c1=O)C	CBR-HVAC-10443: Hypertension, Treatment of;Hair Growth Stimulants; Potassium Channel Subfamily K Member 18 (TRESK; KCNK18) Blockers; PHOSPHODIESTERASE 3 Inhibitor;	4.13422e-06
CBR-001-587-145-1	kCAX105	simenepag isopropyl	CCCCCC(c1ccc(cc1)N1[C@@H](COCc2ccc(s2)C(=O)OC(C)C)CCC1=O)O	CBR-HVAC-00547: Prostaglandin F2 alpha receptor Agonist; Unidentified pharmacological activity	4.29431e-06
CBR-001-622-511-9	kCBI631	Fostedil	CCOP(=O)(Cc1ccc(cc1)c1nc2c(s1)cccc2)OCC	CBR-HVAC-05780: Voltage-sensitive calcium channel Antagonist; Antihypertensive; Antiarrhythmic; ANGINA PECTORIS; HEART DISEASE	4.33071e-06
CBR-001-624-708-8	kAAB805	Tacrolimus (monohydrate); Tacrolimus (Fk506)	C=CC[C@@H]1/C=C(\C)/C[C@H](C)C[C@H](OC)[C@H]2O[C@](O)([C@@H](C[C@@H]2OC)C)C(=O)C(=O)N2[C@H](C(=O)O[C@@H]([C@@H]([C@H](CC1=O)O)C)/C(=C/[C@@H]1CC[C@H]([C@@H](C1)OC)O)/C)CCCC2	CBR-HVAC-12813: Bone morphogenetic protein stimulant; Calcineurin (PP-2B) Inhibitors; Calcineurin Inhibitor; Cytochrome P450 CYP3A4 Inhibitors; FK506-Binding Protein 12 (Peptidyl-Prolyl Cis-Trans Isomerase FKBP12) Inhibitors; INS Expression Inhibitors; Signal Transduction Modulators; Antiallergic Ophthalmic Agents; Antiallergy/Antiasthmatic Drugs; Antipsoriatics; Atopic Dermatitis, Agents for; Ca…	4.44959e-06
CBR-001-625-204-3	kAAA726	Methylbenzethonium chloride	Cc1cc(ccc1OCCOCC[N+](Cc1ccccc1)(C)C)C(CC(C)(C)C)(C)C	CBR-HVAC-09259:; Antiseptic; Sepsis	4.47772e-06
CBR-001-574-592-3	kAAB663	ETHAVERINE HYDROCHLORIDE	CCOc1ccc(cc1OCC)Cc1nccc2c1cc(OCC)c(c2)OCC	CBR-HVAC-10028: Calcium channel L-type Inhibitor; Antispasmodic; Vasodilator	4.74711e-06
CBR-050-068-285-9	kAAC700	T0901317	FC(CN(S(=O)(=O)c1ccccc1)c1ccc(cc1)C(C(F)(F)F)(C(F)(F)F)O)(F)F	CBR-HVAC-14586: ABCA1 Expression Enhancers; Liver X receptor Agonist; Liver X receptor agonist; Oxysterol Receptor LXRalpha Agonists; Oxysterol Receptor LXRbeta Agonists; Pregnane X Receptor (PXR) Agonists; Retinoid RORalpha Inverse Agonists; Retinoid RORgamma Inverse Agonists; Signal Transduction Modulators; Alzheimer's Dementia, Treatment of ; Antihypercholesterolemic; Asthma Therapy; Atheroscl…	4.81974e-06
CBR-001-584-041-2	kAAE758	PF-2545920	Cn1nc(c(c1)c1ccncc1)c1ccc(cc1)OCc1ccc2c(n1)cccc2	CBR-HVAC-06488: Huntington's Disease, Treatment of;Antipsychotic Drugs; Phosphodiesterase PDE10A Inhibitors;Signal Transduction Modulators; Phosphodiesterase 10A Inhibitor; Phosphodiesterase 10A inhibitor	4.93424e-06
CBR-001-586-085-2	kCAW887	Kinetin riboside	OC[C@H]1O[C@H]([C@@H]([C@@H]1O)O)n1cnc2c1ncnc2NCc1ccco1	CBR-HVAC-14213	4.97708e-06
CBR-050-189-765-0	kCMD985	ASP5878	CC(C[C@@H](C(=O)O)/N=C(\N1CCN(C(=O)[C@@H]1Cc1ccccc1)Cc1[nH]cnc1C)/O)C	CBR-HVAC-00255: Farnesyltransferase; Geranylgeranyl Transferase Type I (GGTase-I) Inhibitors; Geranylgeranyl transferase I Inhibitor; Geranylgeranyltransferase inhibitor; Geranylgeranyltransferase-inhibitors; Signal Transduction Modulators; Anticancer; Breast Cancer Therapy; Cancer; Lymphoma Therapy; Multiple Myeloma Therapy; Solid Tumors Therapy	5.00188e-06
CBR-001-849-606-5	kAAE641	LY2228820	Fc1ccc(cc1)c1[nH]c(nc1c1ccc2c(n1)n(CC(C)(C)C)c(n2)N)C(C)(C)C	CBR-HVAC-00682: p38 Mitogen-activated protein kinase INHIBITOR; ANTINEOPLASTIC; ANTICANCER; CANCER	5.23988e-06
CBR-001-571-850-0	kAAD310	chlorhexidine dressing, Hercon	N=C(NC(=N)Nc1ccc(cc1)Cl)NCCCCCCNC(=N)NC(=N)Nc1ccc(cc1)Cl	CBR-HVAC-02776: ATPase Inhibitor; Membrane integrity inhibitor; Membrane permeability enhancer	5.30319e-06
CBR-001-670-536-5	kCCW640		Nc1ncc(nc1Nc1ccc2c(c1)cc[nH]2)c1ccccc1	CBR-HVAC-14506: Metabolite	5.6437e-06
CBR-001-622-512-0	kCBI633	GSK-870086	N#CCOC(=O)[C@@]1(OC(=O)C2C(C2(C)C)(C)C)[C@H](C)C[C@@H]2[C@]1(C)C[C@H](O)[C@]1([C@H]2C[C@@H](C2=CC(=O)C=C[C@@]12C)F)F	CBR-HVAC-06186: GLUCOCORTICOID RECEPTOR Agonist; Antiasthmatic; Asthma	5.67478e-06
CBR-001-635-127-2	kCBO169	LAS-37779	CCn1nc(cc(c1=O)Nc1cccc2c1cccn2)c1ccccc1	CBR-HVAC-12543: Phosphodiesterase 4 inhibitor; Antipsoriatic; Antipsoriatics	5.81473e-06
CBR-001-585-244-5	kCAV870		CC(OP(=O)(C(P(=O)(OC(C)C)OC(C)C)Cc1cc(c(c(c1)C(C)(C)C)O)C(C)(C)C)OC(C)C)C	CBR-HVAC-03975:Leukemia Therapy;Treatment of Osteoporosis;Ovarian Cancer Therapy;Melanoma Therapy;Breast Cancer Therapy;Prostate Cancer Therapy;Lipoprotein Disorders, Treatment of ;Lung Cancer Therapy; Apoptosis Inducers;Farnesoid X Receptor (FXR) Agonists;Signal Transduction Modulators; Hypocalcaemic agent; Apoptosis stimulant; Bisphosphonate; Bone resorption inhibitor; Farnesoid X receptor agon…	5.86451e-06
CBR-001-587-101-9	kCAW974	KW 8232	CN(CCn1c2ccccc2c(c1C(=O)N1CCN(CC1)c1ccccc1Cl)C(c1ccc(cc1)O)c1ccc(cc1)O)C	CBR-HVAC-11201: Bone Resorption Inhibitors;Treatment of Osteoporosis; Serum alkaline phosphatase Inhibitor;	5.88416e-06
CBR-001-670-708-7	kCCW815	SNS-062	O=C(Nc1ccccc1N1CCCC1)Nc1cccc(c1)C1CCCN(C1)c1ncnc2c1cc[nH]2	CBR-HVAC-13981: Bruton's Tyrosine Kinase (BTK) Inhibitors; Signal Transduction Modulators; Hematological Cancer Therapy	6.03883e-06
CBR-001-670-003-1	kCCW153	A-85783.0	Fc1ccc(cc1)c1ccc2c(c1)n(cc2C(=O)c1ccn2c1CS[C@@H]2c1cccnc1)C(=O)N(C)C	CBR-HVAC-13692:	6.40075e-06
CBR-001-572-452-4	kCAT105	XL-019	O=C([C@@H]1CCCN1)Nc1ccc(cc1)c1ccnc(n1)Nc1ccc(cc1)N1CCOCC1	CBR-HVAC-06599: Hematopoiesis Disorders Therapy; Jak2 Inhibitors;Signal Transduction Modulators; Janus kinase 2 Inhibitor;	6.52988e-06
CBR-001-623-718-6	kCBJ413	YM 430	COC(=O)C1=C(C)NC(=C(C1c1cccc(c1)[N+](=O)[O-])C(=O)OCCCCNC[C@@H](COc1ccccc1)O)C	CBR-HVAC-04025: Beta adrenergic receptor Antagonist; Antihypertensive; Antiangina; Angina; Hypertension	6.64288e-06
CBR-001-571-242-2	kAAC709	cilnidipine	COCCOC(=O)C1=C(C)NC(=C(C1c1cccc(c1)[N+](=O)[O-])C(=O)OC/C=C/c1ccccc1)C	CBR-HVAC-07642: L-type calcium channel antagonist; N-type calcium channel antagonist; Hypertension, Treatment of	6.65679e-06
CBR-050-299-310-4	kCMX573		COc1cc(ccc1c1cc(ccc1F)c1cnnc2c1ncn2CC)S(=O)(=O)CC	Free base	6.6859e-06
CBR-001-702-771-3	sCEB797		CCN(c1nccc(n1)NCc1ccc(cc1)CNc1nc(Cl)ncc1F)CC	CBR-HVAC-15010	6.95059e-06
CBR-050-352-103-7	kCOI104	AZ-27	O=C(c1sc2c(c1)CCN(c1c2cccc1)C(=O)c1ccc(cc1)NC(=O)c1cccnc1N1CCC2(CC1)COC2)NC1CC1	Bioorganic & Medicinal Chemistry Letters (2013), 23(24), 6789-6793	7.05361e-06
CBR-001-586-009-0	kAAC709	cilnidipine	COCCOC(=O)C1=C(C)NC(=C(C1c1cccc(c1)[N+](=O)[O-])C(=O)OC/C=C/c1ccccc1)C	CBR-HVAC-07642: L-type calcium channel antagonist N-type calcium channel antagonist; Hypertension, Treatment of	7.08099e-06
CBR-001-600-259-8	kCBE498	AZ-11713908	CCOc1ccc(nc1)Cc1nc2c(n1CC1CCCCC1)ccc(c2)N(S(=O)(=O)c1cccs1)C	CBR-HVAC-12273: Cannabinoid CB1 Agonists; Cannabinoid CB2 Partial Agonists; Signal Transduction Modulators	7.18905e-06
CBR-001-584-907-7	kCAV618	tipifarnib	Clc1ccc(cc1)[C@@](c1cncn1C)(c1ccc2c(c1)c(cc(=O)n2C)c1cccc(c1)Cl)N	CBR-HVAC-00823: Anti-Hepatitis D Virus Drugs;Prostate Cancer Therapy;Pancreatic Cancer Therapy;Non-Small Cell Lung Cancer Therapy;Multiple Myeloma Therapy;Leukemia Therapy;Neurologic Cancer Therapy;Bladder Cancer Therapy ;Non-Hodgkin's Lymphoma Therapy;Oncolytic Drugs;Brain Cancer Therapy;Myeloid Leukemia Therapy;Melanoma Therapy;Multisystem Genetic Disorders, Treatment of ;Lymphoma Therapy;Breas…	7.37702e-06
CBR-001-585-081-4	kAAE853	GSK-461364A	CN1CCN(CC1)Cc1ccc2c(c1)n(cn2)c1cc(c(s1)C(=O)N)O[C@@H](c1ccccc1C(F)(F)F)C	CBR-HVAC-06584: Solid Tumors Therapy;Non-Hodgkin's Lymphoma Therapy; Antimitotic Drugs;Polo-like Kinase-1 (Plk-1) Inhibitors;Signal Transduction Modulators; Polo-like kinase 1 Inhibitor;	7.42454e-06
CBR-001-635-859-1	kCBO744	RPR-106541	CCC[C@@H]1O[C@H]2[C@](O1)(SC)[C@@]1([C@@H](C2)[C@@H]2C[C@H](F)C3=CC(=O)CC[C@@]3([C@]2([C@H](C1)O)F)C)C	CBR-HVAC-04601: Glucocorticoid Receptor (GR) Agonists; Glucocorticoid agonist; Glucocorticoid receptor Agonist; Signal Transduction Modulators; Antiallergic; Antiallergy/Antiasthmatic Drugs; Antiasthmatic	7.80997e-06
CBR-001-670-523-0	kCCW627		COc1ncccc1c1cnc(c(n1)Nc1ccc2c(c1)cc[nH]2)N	CBR-HVAC-14507: analog of CBR-HVAC-12497	7.83788e-06
CBR-001-571-809-9	kAAA589	(2R,3R,4S,5R)-5-(6-amino-2-chloro-9H-purin-9-yl)-4-fluoro-2-(hydroxymethyl)oxolan-3-ol; Clofarabine	OC[C@H]1O[C@H]([C@H]([C@@H]1O)F)n1cnc2c1nc(Cl)nc2N	CBR-HVAC-01902: Solid Tumors Therapy;Antipsoriatics;Hematological Cancer Therapy;Hematopoiesis Disorders Therapy;Leukemia Therapy;Myeloid Leukemia Therapy;Myelodysplastic Syndrome Therapy;Oncolytic Drugs;Non-Hodgkin's Lymphoma Therapy;Multiple Sclerosis, Agents for;Multiple Myeloma Therapy;Lymphocytic Leukemia Therapy; DNA Polymerase Inhibitors;Ribonucleoside-Diphosphate Reductase Inhibitors; DNA…	7.83953e-06
CBR-001-574-053-1	kCAU164	pafuramidine	CONC(=N)c1ccc(cc1)c1ccc(o1)c1ccc(cc1)C(=N)NOC	CBR-HVAC-04898: DNA Topoisomerase II Inhibitors; DNA inhibitor; DNA synthesis inhibitor; DNA topoisomerase II Inhibitor; DNA-inhibitors; Antibacterial; Antimalarials; Antiparasitic; Antitrypanosomals; Cancer; Fungicide; Mycoses; Oncolytic Drugs; Parasitic Infections; Pneumocystis jiroveci Pneumonia, Agents for	8.64008e-06
CBR-001-584-667-0	kCAV845	APATINIB	N#CC1(CCCC1)c1ccc(cc1)NC(=O)c1cccnc1Nc1cnccc1C	CBR-HVAC-09301: ; Vascular endothelial growth factor receptor 2; Ret proto-oncogene Inhibitor;	8.94564e-06
CBR-050-070-020-9	kCIV084	Avapritinib	Fc1ccc(cc1)[C@@](c1cnc(nc1)N1CCN(CC1)c1ncnn2c1cc(c2)c1cnn(c1)C)(N)C	CBR-HVAC-15142: Angiogenesis Inhibitors; KIT (C-KIT) Inhibitors; PDGFRalpha Inhibitors; Signal Transduction Modulators; Antiallergy/Antiasthmatic Drugs; Digestive/Gastrointestinal Cancer Therapy; Myeloid Leukemia Therapy	9.19104e-06
CBR-001-586-926-8	kAAB198	travoprost 0.004%, Alcon	CC(OC(=O)CCC/C=C\C[C@H]1[C@@H](O)C[C@H]([C@@H]1/C=C/[C@H](COc1cccc(c1)C(F)(F)F)O)O)C	CBR-HVAC-01481: Antiglaucoma Agents;Ophthalmic Drugs; Prostanoid FP Agonists;Signal Transduction Modulators; Prostanoid FP receptor Agonist; Prostaglandin F2 alpha receptor agonist; Prostaglandin FP receptor agonist	9.33228e-06
CBR-001-586-279-0	kAAD668	astemizole	COc1ccc(cc1)CCN1CCC(CC1)Nc1nc2c(n1Cc1ccc(cc1)F)cccc2	CBR-HVAC-02836: Drugs for Allergic Rhinitis;Antimalarials; Histamine H1 Receptor Antagonists;Signal Transduction Modulators; Histamine H1 receptor Inhibitor; Histamine H1 receptor antagonist	9.6471e-06
CBR-000-883-320-3	kAAD787	Cantharidin	O=C1OC(=O)C2(C1(C)C1CCC2O1)C	;2014-06-18: A toxic herbicidal potent inhibitor of PP2A phosphatase activity; protein phosphatase 2A: IC50 = 40 nM; protein phosphatase 1: IC50 = 473 nM	9.955e-06
CBR-001-209-192-8	kAAD470	Cantharidic Acid	OC(=O)C1(C)C2CCC(C1(C)C(=O)O)O2	Useful for inhibiting PP1 and PP2A during purification of phosphorylated proteins, IC50 = 53 nM	9.955e-06
CBR-001-572-098-6	kAAC019	OCTAVERINE	CCOc1cc(cc(c1OCC)OCC)c1nccc2c1cc(OC)c(c2)OC	CBR-HVAC-09058	9.955e-06
CBR-001-574-082-6	kCAT973	MK-8033	Cn1ncc(c1)c1cnc2c(c1)c(=O)c1cc(ccc1cc2)CS(=O)(=O)NCc1ccccn1	CBR-HVAC-06711: Solid Tumors Therapy; Apoptosis Inducers;HGFR (MET; c-Met) Inhibitors;Macrophage Stimulating 1 Receptor (MST1R, RON) Inhibitors;Signal Transduction Modulators; C-MET Inhibitor;	9.955e-06
CBR-001-574-209-3	kAAC289	dacomitinib	COc1cc2ncnc(c2cc1NC(=O)/C=C/CN1CCCCC1)Nc1ccc(c(c1)Cl)F	CBR-HVAC-00872: Solid Tumors Therapy;Non-Small Cell Lung Cancer Therapy;Brain Cancer Therapy;Head and Neck Cancer Therapy;Squamous Cell Carcinoma Therapy;Glioblastoma Multiforme Therapy; EGFR (HER1; erbB1) Inhibitors;HER2 (erbB2) Inhibitors;HER4 (erbB4) Inhibitors;Signal Transduction Modulators; HER2; HER4; HER1 Inhibitor; Inhibitor; Inhibitor; EGFR kinase inhibitor; ErbB-2 tyrosine kinase inhibi…	9.955e-06
CBR-001-574-220-8	kAAB783	Cobicistat	O=C(N[C@@H](Cc1ccccc1)CC[C@H](Cc1ccccc1)NC(=O)[C@@H](NC(=O)N(Cc1csc(n1)C(C)C)C)CCN1CCOCC1)OCc1cncs1	CBR-HVAC-06839: Antiviral Activity Enhancers;AIDS Medicines; Cytochrome P450 CYP3A4 Inhibitors;HIV Protease Inhibitors; Cytochrome P450 3A Inhibitor; Cytochrome P450 inhibitor	9.955e-06
CBR-001-574-524-1	kCAU018	alpidem	CCCN(C(=O)Cc1c(nc2n1cc(Cl)cc2)c1ccc(cc1)Cl)CCC	CBR-HVAC-02832: Anxiolytics; Peripheral benzodiazepine receptor Agonist; Benzodiazepine receptor agonist	9.955e-06
CBR-001-585-019-8	kAAC829	Bortezomib	CC(C[C@@H](B(O)O)NC(=O)[C@@H](NC(=O)c1cnccn1)Cc1ccccc1)C	CBR-HVAC-05018: Myeloid Leukemia Therapy;Respiratory/Thoracic Cancer Therapy;Breast Cancer Therapy;Lymphocytic Leukemia Therapy;Treatment of Transplant Rejection;Renal Cancer Therapy;Amyloidosis, Treatment of;Endocrine Cancer Therapy;Gastric Cancer Therapy;Leukemia Therapy;Digestive/Gastrointestinal Cancer Therapy;Lymphoma Therapy;Bladder Cancer Therapy ;Liver Cancer Therapy;Non-Small Cell Lung C…	9.955e-06
CBR-001-585-176-0	kBNB951	LCL-161	CN[C@H](C(=O)N[C@H](C(=O)N1CCC[C@H]1c1scc(n1)C(=O)c1ccc(cc1)F)C1CCCCC1)C	CBR-HVAC-11885: ; INHIBITOR OF APOPTOSIS PROTEIN Inhibitor;	9.955e-06
CBR-001-585-179-3	kCAV664	D-64131	COc1ccc2c(c1)cc([nH]2)C(=O)c1ccccc1	CBR-HVAC-11932: Oncolytic Drugs; Antimitotic Drugs;Microtubule Inhibitors; Tubulin Antagonist;	9.955e-06
CBR-001-585-299-0	kCAV933	enecadin	Fc1ccc(cc1)c1cc(OCCCCCN2CCCCC2)nc(n1)C	CBR-HVAC-00304:Calcium channel; Sodium channel Blocker; Sodium channel antagonist; Calcium channel antagonist	9.955e-06
CBR-001-585-374-4	kCAV993	NS-018	Fc1ccc(cc1)[C@@H](Nc1nc(Nc2cnccn2)cc(c1)c1cnn(c1)C)C	CBR-HVAC-07046:Hematologic Agents (Miscellaneous); Jak2 Inhibitors;Signal Transduction Modulators;	9.955e-06
CBR-001-585-380-2	kCAV992	stirocainide	CC(N(C(C)C)CCO/N=C/1\CCCCC\C1=C\c1ccccc1)C	CBR-HVAC-01179:Sodium channel antagonist	9.955e-06
CBR-001-585-383-5	kCAV979	V-11294A	CCNc1ncn(c2c1nc(n2)C(C)C)Cc1ccc(c(c1)OC1CCCC1)OC	CBR-HVAC-04666:Phosphodiesterase 4 inhibitor	9.955e-06
CBR-001-585-859-0	kCAW258	MIV-140	O=C(Nc1ccc(cn1)Oc1ccc(cc1)S(=O)(=O)N)N[C@@H]1[C@H]2[C@@H]1c1c(F)ccc(c1OC2)F	CBR-HVAC-09124:Non-nucleoside reverse transcriptase Inhibitor;	9.955e-06
CBR-001-586-402-5	kAAC155	clobetasone butyrate	CCCC(=O)O[C@@]1([C@@H](C)C[C@@H]2[C@]1(C)CC(=O)[C@]1([C@H]2CCC2=CC(=O)C=C[C@]12C)F)C(=O)CCl	CBR-HVAC-02035: Topical Antiinflammatory Agents; GLUCOCORTICOID RECEPTOR Agonist; Corticosteroid agonist	9.955e-06
CBR-001-586-838-9	kCAW730	RIBOPRINE	OC[C@H]1O[C@H]([C@@H]([C@@H]1O)O)n1cnc2c1ncnc2NCC=C(C)C	CBR-HVAC-08883:	9.955e-06
CBR-001-586-901-9	kCAW833	THIAMIPRINE	Nc1nc(Sc2n(C)cnc2[N+](=O)[O-])c2c(n1)nc[nH]2	CBR-HVAC-09075:	9.955e-06
CBR-001-587-041-4	kCAW987	Org-41793	C=CCN1C[C@H](C)N(C[C@H]1C)[C@@H](c1cccc(c1)O)c1cccc(c1)C(=O)N(c1cccc(c1)F)C	CBR-HVAC-04682: Opioid Analgesics; delta-Opioid Agonists;mu-Opioid Agonists;Signal Transduction Modulators; DELTA OPIOD RECEPTOR; KAPPA OPIOID RECEPTOR; MU OPIOD RECEPTOR Agonist; Opioid delta receptor agonist; Opioid mu receptor agonist	9.955e-06
CBR-001-587-268-1	kCAX161	TH-9402	COC(=O)c1ccccc1c1c2ccc(c(c2oc2c1ccc(=N)c2Br)Br)N	CBR-HVAC-04798: Immunosuppressants;Myeloid Leukemia Therapy;Treatment of Autoimmune Diseases;Non-Hodgkin's Lymphoma Therapy;	9.955e-06
CBR-001-599-557-0	kCBE293	E6005	CNc1nc2cc(OC)c(cc2c(n1)c1cccc(c1)NC(=O)c1ccc(cc1)C(=O)OC)OC	CBR-HVAC-06808: Phosphodiesterase 4 inhibitor	9.955e-06
CBR-001-599-565-0	kCBE310	F 0401	COC(=O)C1=C(C)NC(=C(C1c1cccc(c1)[N+](=O)[O-])C(=O)OC/C=C/c1ccc(cc1)Cn1cncc1)C	CBR-HVAC-10683: Calcium channel antagonist; Platelet activating factor antagonist; Thromboxane A2 synthase inhibitor	9.955e-06
CBR-001-600-195-9	kCBE505	HMR 3004	CC[C@H]1OC(=O)[C@H](C)C(=O)[C@H](C)[C@@H](O[C@@H]2O[C@H](C)C[C@@H]([C@H]2O)N(C)C)[C@](C[C@H](C(=O)[C@@H]([C@@H]2[C@]1(C)OC(=O)N2NCCCc1ccnc2c1cccc2)C)C)(C)OC	CBR-HVAC-08307: Macrolide antibiotic	9.955e-06
CBR-001-622-480-9	kCBI660	NO-budesonide	CCCC1O[C@H]2[C@@](O1)(C(=O)COC(=O)c1ccc(cc1)CO[N+](=O)[O-])[C@]1([C@@H](C2)[C@@H]2CCC3=CC(=O)C=C[C@]3([C@H]2[C@H](C1)O)C)C	CBR-HVAC-05595: Corticosteroids	9.955e-06
CBR-001-623-654-7	kCBJ428	CHF-6001	O=n1cc(Cl)c(c(c1)Cl)C[C@@H](c1ccc(c(c1)OCC1CC1)OC(F)F)OC(=O)c1ccc(c(c1)OCC1CC1)NS(=O)(=O)C	CBR-HVAC-07199: Phosphodiesterase PDE4 Inhibitors;Signal Transduction Modulators	9.955e-06
CBR-001-623-674-1	kCBJ472	SA-13353	CCCCCN(C(=O)NCCCc1ccncc1)CCC12CC3CC(C2)CC(C1)C3	CBR-HVAC-00450: TRANSIENT RECEPTOR POTENTIAL VANILLOID 1 Agonist; ANTI-INFLAMMATORYIMMUNOMODULATOR; Inflammation	9.955e-06
CBR-001-623-693-4	kCBJ421	RDEA-427	N#Cc1ccc(cc1)Nc1nc(Oc2c(C)cc(cc2C)C#N)c2c(n1)[nH]cc2	CBR-HVAC-08584: NON-NUCLEOSIDE REVERSE TRANSCRIPTASE Inhibitor; Antiviral; Infection, human immunodeficiency virus	9.955e-06
CBR-001-624-791-9	kCBJ960	MEDROGESTONE	O=C1CCC2(C(=C1)C(=C[C@@H]1[C@@H]2CCC2([C@H]1CC[C@]2(C)C(=O)C)C)C)C	CBR-HVAC-13082: Hydroxysteroid (17-beta) dehydrogenase; Sulfatase Inhibitor; Antineoplastic	9.955e-06
CBR-001-625-503-1	kCBK405	IGANIDIPINE	C=CCN1CCN(CC1)CC(COC(=O)C1=C(C)NC(=C(C1c1cccc(c1)[N+](=O)[O-])C(=O)OC)C)(C)C	CBR-HVAC-03840: Calcium channel Blocker; Antihypertensive; Antianginal; Angina pectoris; Cerebral thrombosis; Cerebral vasospasm; Hypertension; Glaucoma	9.955e-06
CBR-001-633-164-9	kCBM373	MGB-BP-3	O=C(c1ccc(cc1)/C=C/c1cnc2c(c1)cccc2)Nc1cc(n(c1)C)C(=O)Nc1cc(n(c1)C)C(=O)NCCN1CCOCC1	CBR-HVAC-06726: DNA-Intercalating Drugs	9.955e-06
CBR-001-633-419-3	kCBM603	CP 96021	Fc1ccc2c(c1)nc(s2)/C=C/c1cccc(c1)COc1ccc(cc1)n1c(C)nc2c1ccnc2	CBR-HVAC-11392: Phosphodiesterase 4 Inhibitor; Antiinflammatory; Asthma; Arthritis; Psoriasis	9.955e-06
CBR-001-634-590-7	kCBN705	BI-409306	COc1cc(ccc1n1cnc(c1)C)Nc1ncc2c(n1)N1CCCCCC1C(=O)N2CC	CBR-HVAC-13928: Phosphodiesterase PDE9A Inhibitors; Signal Transduction Modulators; Alzheimer's Dementia, Treatment of ; Antipsychotic Drugs	9.955e-06
CBR-001-669-794-2	kCCV954	HPP-854 (best guess)	Clc1ccc2n(c1)cc(n2)C(=O)Nc1nc2c([nH]1)cc(cc2)OCc1ccccc1	CBR-HVAC-13896: beta-Secretase 1 (BACE1) Inhibitors; Alzheimer's Dementia, Treatment of	9.955e-06
CBR-001-670-268-4	kCCW388	NEBO-174	N#C[C@]1(O)CC[C@@H]2[C@]1(C)CC[C@H]1[C@H]2CCC2=Cc3c(C[C@]12C)cnn3c1ccc(cc1)F	CBR-HVAC-08571: Glucocorticoid receptor Antagonist; Antidepressant	9.955e-06
CBR-001-670-540-1	kCCW644		Nc1ncc(nc1Nc1ccc2c(c1)cc[nH]2)c1cccnc1	CBR-HVAC-14505: Metabolite	9.955e-06
CBR-001-670-801-3	kCCW905	PF-05212372	OC(=O)CCc1ccc(cc1)S(=O)(=O)CCc1c(CCNS(=O)(=O)Cc2ccccc2C(F)(F)F)n(c2c1cc(Cl)cc2)C(c1ccccc1)c1ccccc1	CBR-HVAC-12422: Bronchodilator; Asthma Therapy; BRONCHODILATOR	9.955e-06
CBR-001-702-747-3	sCEB773		Clc1cccc(c1)Nc1ncc(c(n1)C(F)(F)F)C(=O)NCC1CCN(CC1)C(=O)OC(C)(C)C	CBR-HVAC-14936	9.955e-06
CBR-001-841-467-0	kCIU698	Batefenterol	COc1cc(NC(=O)CCN2CCC(CC2)OC(=O)Nc2ccccc2c2ccccc2)c(cc1CNC[C@@H](c1ccc(c2c1ccc(=O)[nH]2)O)O)Cl	CBR-HVAC-06649: Agonist; Beta 2 adrenoreceptor agonist; Beta-2 adrenergic receptor Antagonist; Long-acting beta 2 adrenoceptor (LABA) agonist; Long-acting muscarinic antagonist; Muscarinic M3 receptor antagonist; Muscarinic Receptor Antagonists; Muscarinic antagonist-beta 2 agonist (MABA); Signal Transduction Modulators; beta2-Adrenoceptor Agonists; Asthma Therapy; Bronchodilator; Chronic Obstruc…	9.955e-06
CBR-050-155-190-2	kCLC781	Pyrotinib	CCOc1cc2ncc(c(c2cc1NC(=O)/C=C/[C@H]1CCCN1C)Nc1ccc(c(c1)Cl)OCc1ccccn1)C#N	CBR-HVAC-15295: EGFR (HER1; erbB1) Inhibitors; ERBB-2-receptor-antagonists; Epidermal-growth-factor-receptor-antagonists; HER2 (erbB2) Inhibitors; Signal Transduction Modulators; Breast Cancer Therapy; Cancer; Gastric Cancer Therapy; Non-Small Cell Lung Cancer Therapy	9.955e-06
CBR-001-584-768-4	kAAA601	Phorbol 12-myristate 13-acetate	CCCCCCCCCCCCCC(=O)O[C@@H]1[C@@H](C)[C@@]2(O)[C@H]([C@H]3[C@]1(OC(=O)C)C3(C)C)C=C(C[C@]1([C@H]2C=C(C1=O)C)O)CO	CBR-HVAC-05682: Anti-HIV Agents;Myelodysplastic Syndrome Therapy;Myeloid Leukemia Therapy;Lymphoma Therapy; Protein Kinase C (PKC) Activators;Signal Transduction Modulators; CD4 antagonist
CBR-001-586-699-6	kAAF207	mometasone furoate stent, Intersect ENT-2	ClCC(=O)[C@@]1(OC(=O)c2ccco2)[C@H](C)C[C@@H]2[C@]1(C)C[C@H](O)[C@]1([C@H]2CCC2=CC(=O)C=C[C@]12C)Cl	CBR-HVAC-01526: Atopic Dermatitis, Agents for;Treatment of Upper Respiratory Tract Disorders;Drugs for Allergic Rhinitis;Nasal Decongestants;Dermatologic Drugs;Antipsoriatics;Asthma Therapy;Eczema, Treatment of; Antiinflammatory Drugs;Cytochrome P450 CYP3A4 Inhibitors; Progesterone receptor Agonist; Glucocorticoid agonist; Immunosuppressant
CBR-001-158-215-3	kBNE760	N-(2-(2-(4-Chlorophenyl)thiazol-4-yl)ethyl)butyramide; Azoramide	CCCC(=O)NCCc1csc(n1)c1ccc(cc1)Cl	Reduse ER stress caused by thapsigargin or tunicamycin
