## Supplementary material for "Drug Repurposing Screen Identifies an HRI Activating Compound that Promotes Adaptive Mitochondrial Remodeling in MFN2-deficient Cells": Table S3

### Sheet: Sheet1
branch		Tg	MBX	PGL
XBP1	DERL2	1.23394	-0.195576	-0.161982
XBP1	DNAJB9	2.74822	0.0828445	0.589756
XBP1	DNAJC10	1.19761	0.0958328	0.170574
XBP1	EDEM2	1.23286	-0.0949349	-0.00459217
XBP1	FICD	2.38966	-0.072115	-0.0438669
XBP1	HSPA13	1.76674	0.370306	0.479612
XBP1	LMAN1	0.819336	-0.121531	0.108892
XBP1	MBNL2	2.07713	0.545068	0.573218
XBP1	OSTC	1.06624	-0.106169	0.025983
XBP1	PDIA5	1.21877	-0.0912139	-0.00989635
XBP1	SEC23B	1.26494	0.111188	0.117353
XBP1	SEC31A	0.916119	-0.00434368	0.0658297
XBP1	SEC61A1	1.34157	-0.238635	-0.0121247
XBP1	SRP19	0.765306	-0.402347	-0.295956
XBP1	SRPRB	1.02012	-0.22421	0.0186133
XBP1	SSR1	1.40537	-0.169318	-0.0713372
XBP1	SSR3	1.49857	-0.143605	0.086867
XBP1	STT3A	1.01133	0.00180013	0.152787
XBP1	UFM1	1.3448	-0.0177549	0.111145
XBP1	XBP1	1.80728	0.29669	0.768509
ATF6	CALR	1.28782	-0.322174	-0.13339
ATF6	CRELD2	2.30168	-0.306254	-0.236558
ATF6	DNAJB11	1.78163	-0.232995	-0.106953
ATF6	ERP44	0.8817	-0.0950302	0.157725
ATF6	HERPUD1	4.11384	0.394578	0.678869
ATF6	HSD17B7	0.81643	0.282986	-0.255502
ATF6	HSPA5	3.8541	-0.538415	-0.222465
ATF6	HYOU1	3.06258	-0.252963	0.0427191
ATF6	MANF	2.56706	-0.494822	-0.399391
ATF6	MIS12	1.53804	0.0906575	0.0746039
ATF6	PDIA4	3.143	-0.206007	-0.0360829
ATF6	PDIA6	1.42076	-0.151487	-0.0998325
ATF6	PLEKHA6	0.826039	0.171364	-0.492055
ATF6	SEL1L	2.54314	0.263268	0.189014
ATF6	SELK	1.45264	-0.170334	-0.0422377
ATF6	SLC39A14	1.41485	-0.14591	0.029693
ATF6	SLFN11	1.29031	-0.912606	-0.408516
ATF6	STARD4	1.43137	0.399165	-0.284273
ATF6	TMEM50B	1.01513	-0.151809	-0.347073
ATF6	UGDH	1.62868	-0.0168334	-0.0666781
PERK	ABCF2	-0.00153163	-0.141952	-0.0483537
PERK	ASNS	2.24347	1.11057	1.7641
PERK	ATF3	2.71367	1.30974	1.68832
PERK	ATF4	0.636326	0.554739	0.694388
PERK	ATF6	0.90252	0.116457	0.386597
PERK	CARS	1.17263	0.384108	0.763379
PERK	CBX4	0.441044	-0.0979328	0.0372418
PERK	CEBPB	2.40915	0.758478	1.34606
PERK	CHAC1	4.39031	2.94682	3.70263
PERK	DDIT3	4.24562	1.25073	1.72891
PERK	DDIT4	2.32123	1.58077	2.36657
PERK	GADD45A	1.5465	0.168895	0.452812
PERK	LMO4	0.484518	-0.00805696	0.409181
PERK	MTHFR	-0.205175	0.265743	0.0726018
PERK	PON2	-0.512896	-0.116024	-0.0979111
PERK	PPP1R15A	1.6964	0.615152	0.639323
PERK	SARS	0.984014	0.231663	0.535895
PERK	SLC1A4	2.64728	0.945421	1.43411
PERK	TRIB3	3.36516	0.402382	0.78959
PERK	WARS	1.19833	0.0250921	0.16677
PERK	YARS	0.770559	0.216189	0.452004
HSR	BAG3	-0.453871	-0.322374	-0.581046
HSR	CLU	-0.0535368	0.189606	0.337385
HSR	DNAJB1	-1.25051	-0.418007	-0.574039
HSR	DNAJB4	0.0642453	-0.0424125	-0.142332
HSR	HSP90AA1	-0.413598	-0.192146	-0.145098
HSR	HSPA1A	-2.05992	-0.622996	-0.571918
HSR	HSPA1B	-2.07482	-0.629784	-0.552989
HSR	HSPA4L	-0.275729	0.0211396	-0.443638
HSR	HSPB1	-0.534075	-0.208047	-0.374782
HSR	HSPD1	-0.0196629	-0.0574514	-0.017204
HSR	HSPH1	-0.379849	-0.172056	-0.181435
HSR	IER5	-0.493208	-0.310281	-0.0346077
HSR	SERPINH1	0.185314	-0.17622	-0.16665
OSR	BTG2	-0.669959	0.134829	0.0345651
OSR	GCLC	0.80983	0.137348	0.241716
OSR	GCLM	0.126858	0.0471023	-0.0895965
OSR	GSR	-0.222549	-0.109723	-0.139936
OSR	ME1	0.00749452	0.0310361	-0.0583954
OSR	NQO1	-0.350633	-0.161019	-0.0703888
OSR	PRDX1	-0.20739	0.0104145	0.00256308
OSR	SOD1	-0.0610975	-0.0473267	-0.0299419
OSR	SOD2	-0.0258149	-0.133038	-0.129458
OSR	SQSTM1	-0.319876	0.131229	0.11675
OSR	TXN	-0.365117	-0.217949	-0.288746
OSR	TXNRD1	0.0178808	-0.106633	0.00663404
Hypoxic	GAPDH	-0.0257797	0.049865	0.121755
Hypoxic	LDHA	0.00151242	-0.0763314	-0.0803518
Hypoxic	PGK1	0.124089	-0.0201039	0.0436582
Hypoxic	SLC2A1	0.335946	-0.17882	0.15695
Hypoxic	TFRC	-0.109688	0.294654	0.147044
Hypoxic	VEGFA	1.58519	0.528027	0.799759
control	ANAPC5	0.0447251	-0.0919336	-0.0239704
control	B2M	-0.331122	-0.230665	-0.176892
control	CHMP4B	-0.142892	-0.0414248	-0.124309
control	EIF4H	-0.114237	-0.181918	-0.171215
control	GUSB	-0.0352411	0.0539834	0.174381
control	HNRNPK	-0.0680433	-0.00810463	-0.0980898
control	MRPL9	-0.095464	-0.227928	-0.218637
control	PIGT	0.070521	0.0214405	0.191313
control	PSMB1	-0.0247049	-0.0358532	-0.0103376
control	RBM42	-0.0252114	-0.24385	-0.302835
control	RNF181	0.317985	-0.0985629	-0.0479738
control	RPL13	0.00342758	0.0235522	0.107883
control	RPLP0	0.170881	0.0208885	0.117396
control	SSBP1	-0.0953741	-0.187836	-0.227917
control	SUMO1	-0.0866924	-0.0148858	-0.0512258
control	SUPT6H	0.0189692	-0.110173	-0.0924204
control	THRAP3	0.0552007	0.209124	0.284722
control	UBE2D3	0.280983	0.0460071	0.091518
control	UFC1	-0.132756	-0.13866	-0.160974
