## Supplementary material for "Drug Repurposing Screen Identifies an HRI Activating Compound that Promotes Adaptive Mitochondrial Remodeling in MFN2-deficient Cells": Table S4

### Sheet: Tg
	NES	padj
HALLMARK_UNFOLDED_PROTEIN_RESPONSE	2.90035	3.96e-23
HALLMARK_MTORC1_SIGNALING	2.67792	5.87e-20
HALLMARK_PROTEIN_SECRETION	2.25982	1.31e-06
HALLMARK_HYPOXIA	2.01186	6.72e-06
HALLMARK_GLYCOLYSIS	1.95399	1.05e-05
HALLMARK_CHOLESTEROL_HOMEOSTASIS	2.12943	1.67e-05
HALLMARK_P53_PATHWAY	1.90449	6.22e-05
HALLMARK_TNFA_SIGNALING_VIA_NFKB	1.86028	0.00012525
HALLMARK_ANDROGEN_RESPONSE	1.8562	0.00129124
HALLMARK_APICAL_JUNCTION	-1.62218	0.00152235
HALLMARK_APOPTOSIS	1.72898	0.00369552
HALLMARK_HEME_METABOLISM	1.60812	0.0116876
HALLMARK_XENOBIOTIC_METABOLISM	1.532	0.0257203
HALLMARK_IL2_STAT5_SIGNALING	1.48236	0.030617
HALLMARK_NOTCH_SIGNALING	-1.69181	0.030617
HALLMARK_ESTROGEN_RESPONSE_LATE	1.42441	0.0579358
HALLMARK_PI3K_AKT_MTOR_SIGNALING	1.43565	0.111811
HALLMARK_UV_RESPONSE_UP	-1.23755	0.111811
HALLMARK_FATTY_ACID_METABOLISM	1.36329	0.136059
HALLMARK_ESTROGEN_RESPONSE_EARLY	1.32149	0.171149
HALLMARK_PANCREAS_BETA_CELLS	1.4284	0.182236
HALLMARK_HEDGEHOG_SIGNALING	1.34882	0.241163
HALLMARK_APICAL_SURFACE	-1.30065	0.241163
HALLMARK_SPERMATOGENESIS	1.258	0.279809
HALLMARK_INFLAMMATORY_RESPONSE	1.2051	0.314379
HALLMARK_KRAS_SIGNALING_UP	1.1874	0.314379
HALLMARK_G2M_CHECKPOINT	1.18268	0.314379
HALLMARK_KRAS_SIGNALING_DN	-1.14887	0.318323
HALLMARK_TGF_BETA_SIGNALING	-1.15203	0.34057
HALLMARK_COMPLEMENT	1.14532	0.35153
HALLMARK_COAGULATION	-1.10667	0.370708
HALLMARK_WNT_BETA_CATENIN_SIGNALING	1.1502	0.416667
HALLMARK_ANGIOGENESIS	1.13805	0.416667
HALLMARK_DNA_REPAIR	1.10053	0.416667
HALLMARK_INTERFERON_GAMMA_RESPONSE	-1.06564	0.416667
HALLMARK_PEROXISOME	-1.02918	0.474063
HALLMARK_INTERFERON_ALPHA_RESPONSE	-1.05657	0.474063
HALLMARK_ALLOGRAFT_REJECTION	-1.03549	0.476902
HALLMARK_MITOTIC_SPINDLE	-1.02931	0.487036
HALLMARK_UV_RESPONSE_DN	1.00678	0.520026
HALLMARK_MYOGENESIS	-0.989785	0.564869
HALLMARK_BILE_ACID_METABOLISM	-0.991849	0.564869
HALLMARK_MYC_TARGETS_V2	-0.93992	0.635563
HALLMARK_REACTIVE_OXYGEN_SPECIES_PATHWAY	-0.918504	0.665717
HALLMARK_EPITHELIAL_MESENCHYMAL_TRANSITION	0.925037	0.671676
HALLMARK_ADIPOGENESIS	0.912636	0.671676
HALLMARK_MYC_TARGETS_V1	0.909819	0.671676
HALLMARK_E2F_TARGETS	-0.951999	0.671676
HALLMARK_IL6_JAK_STAT3_SIGNALING	0.674846	0.955992
HALLMARK_OXIDATIVE_PHOSPHORYLATION	0.601817	1

### Sheet: PGL
	NES	padj
HALLMARK_UNFOLDED_PROTEIN_RESPONSE	2.59814	5.76e-12
HALLMARK_MTORC1_SIGNALING	1.98632	8.97e-06
HALLMARK_INTERFERON_GAMMA_RESPONSE	-1.71618	0.00118577
HALLMARK_INFLAMMATORY_RESPONSE	-1.68297	0.00169256
HALLMARK_MYC_TARGETS_V2	-1.87189	0.00169256
HALLMARK_HYPOXIA	1.67304	0.00244272
HALLMARK_APICAL_JUNCTION	-1.59248	0.00244272
HALLMARK_INTERFERON_ALPHA_RESPONSE	-1.74482	0.00244272
HALLMARK_PROTEIN_SECRETION	1.74614	0.00543235
HALLMARK_MYC_TARGETS_V1	-1.49459	0.012462
HALLMARK_G2M_CHECKPOINT	-1.4569	0.0127358
HALLMARK_HEME_METABOLISM	1.49858	0.0143401
HALLMARK_P53_PATHWAY	1.49089	0.0200382
HALLMARK_UV_RESPONSE_UP	-1.427	0.0221576
HALLMARK_E2F_TARGETS	-1.41574	0.0232419
HALLMARK_ALLOGRAFT_REJECTION	-1.45098	0.0232419
HALLMARK_TNFA_SIGNALING_VIA_NFKB	1.4459	0.0239948
HALLMARK_APOPTOSIS	1.41567	0.0535677
HALLMARK_GLYCOLYSIS	1.34459	0.0627329
HALLMARK_WNT_BETA_CATENIN_SIGNALING	1.45128	0.131332
HALLMARK_UV_RESPONSE_DN	1.30806	0.133806
HALLMARK_ESTROGEN_RESPONSE_LATE	-1.25694	0.14346
HALLMARK_ESTROGEN_RESPONSE_EARLY	-1.1853	0.185507
HALLMARK_EPITHELIAL_MESENCHYMAL_TRANSITION	-1.16032	0.196335
HALLMARK_TGF_BETA_SIGNALING	1.26943	0.254937
HALLMARK_IL6_JAK_STAT3_SIGNALING	-1.22556	0.275957
HALLMARK_NOTCH_SIGNALING	-1.28104	0.278773
HALLMARK_HEDGEHOG_SIGNALING	1.24276	0.312583
HALLMARK_IL2_STAT5_SIGNALING	1.14711	0.316329
HALLMARK_KRAS_SIGNALING_DN	-1.0823	0.44335
HALLMARK_ANGIOGENESIS	1.06489	0.566925
HALLMARK_CHOLESTEROL_HOMEOSTASIS	1.04305	0.566925
HALLMARK_ADIPOGENESIS	-1.02388	0.57168
HALLMARK_REACTIVE_OXYGEN_SPECIES_PATHWAY	-1.02141	0.586986
HALLMARK_XENOBIOTIC_METABOLISM	0.990908	0.678808
HALLMARK_FATTY_ACID_METABOLISM	0.963248	0.706668
HALLMARK_ANDROGEN_RESPONSE	0.960647	0.706668
HALLMARK_COMPLEMENT	-0.976597	0.706668
HALLMARK_KRAS_SIGNALING_UP	-0.974587	0.723208
HALLMARK_COAGULATION	0.926045	0.756723
HALLMARK_MYOGENESIS	-0.950758	0.756723
HALLMARK_PANCREAS_BETA_CELLS	-0.868426	0.777552
HALLMARK_PI3K_AKT_MTOR_SIGNALING	0.881953	0.798959
HALLMARK_SPERMATOGENESIS	0.870833	0.798959
HALLMARK_APICAL_SURFACE	-0.843667	0.798959
HALLMARK_DNA_REPAIR	-0.929093	0.798959
HALLMARK_BILE_ACID_METABOLISM	-0.85436	0.843903
HALLMARK_OXIDATIVE_PHOSPHORYLATION	-0.877402	0.874011
HALLMARK_PEROXISOME	0.757597	0.948276
HALLMARK_MITOTIC_SPINDLE	0.767519	0.95283

### Sheet: MBX
	NES	padj
HALLMARK_MYC_TARGETS_V1	-2.165	1.03e-08
HALLMARK_MYC_TARGETS_V2	-2.39708	8.87e-07
HALLMARK_UNFOLDED_PROTEIN_RESPONSE	2.03749	2.8e-05
HALLMARK_CHOLESTEROL_HOMEOSTASIS	2.07707	0.00017126
HALLMARK_MTORC1_SIGNALING	1.77091	0.00023086
HALLMARK_G2M_CHECKPOINT	-1.6828	0.00040275
HALLMARK_UV_RESPONSE_UP	-1.62734	0.00362061
HALLMARK_E2F_TARGETS	-1.53589	0.00449475
HALLMARK_HYPOXIA	1.55298	0.0109988
HALLMARK_OXIDATIVE_PHOSPHORYLATION	-1.48789	0.0109988
HALLMARK_DNA_REPAIR	-1.5197	0.0161915
HALLMARK_HEME_METABOLISM	1.45459	0.0300372
HALLMARK_UV_RESPONSE_DN	1.43968	0.0457026
HALLMARK_REACTIVE_OXYGEN_SPECIES_PATHWAY	-1.5414	0.0479548
HALLMARK_TNFA_SIGNALING_VIA_NFKB	1.40026	0.0602124
HALLMARK_APICAL_JUNCTION	-1.29587	0.0841824
HALLMARK_ADIPOGENESIS	-1.28837	0.0907064
HALLMARK_INTERFERON_GAMMA_RESPONSE	-1.31709	0.0907064
HALLMARK_INTERFERON_ALPHA_RESPONSE	-1.39829	0.10265
HALLMARK_HEDGEHOG_SIGNALING	1.46524	0.134783
HALLMARK_P53_PATHWAY	1.26074	0.144781
HALLMARK_ALLOGRAFT_REJECTION	-1.279	0.144781
HALLMARK_FATTY_ACID_METABOLISM	1.29443	0.146706
HALLMARK_APOPTOSIS	1.22114	0.244165
HALLMARK_NOTCH_SIGNALING	-1.28322	0.254717
HALLMARK_PROTEIN_SECRETION	1.21826	0.269047
HALLMARK_ANDROGEN_RESPONSE	1.17217	0.341518
HALLMARK_COAGULATION	1.13777	0.415616
HALLMARK_ESTROGEN_RESPONSE_LATE	-1.08147	0.417973
HALLMARK_PI3K_AKT_MTOR_SIGNALING	-1.09828	0.451671
HALLMARK_BILE_ACID_METABOLISM	1.08693	0.454591
HALLMARK_IL2_STAT5_SIGNALING	1.07707	0.454591
HALLMARK_GLYCOLYSIS	1.05444	0.496112
HALLMARK_WNT_BETA_CATENIN_SIGNALING	1.0116	0.633484
HALLMARK_INFLAMMATORY_RESPONSE	-0.981958	0.72264
HALLMARK_ESTROGEN_RESPONSE_EARLY	0.96382	0.747431
HALLMARK_PANCREAS_BETA_CELLS	0.929296	0.747431
HALLMARK_MYOGENESIS	-0.96255	0.747431
HALLMARK_KRAS_SIGNALING_UP	0.903116	0.808898
HALLMARK_SPERMATOGENESIS	0.886636	0.808898
HALLMARK_TGF_BETA_SIGNALING	0.871779	0.808898
HALLMARK_ANGIOGENESIS	0.854207	0.808898
HALLMARK_KRAS_SIGNALING_DN	-0.922904	0.808898
HALLMARK_EPITHELIAL_MESENCHYMAL_TRANSITION	-0.914522	0.844454
HALLMARK_APICAL_SURFACE	-0.800636	0.866824
HALLMARK_COMPLEMENT	-0.870901	0.896262
HALLMARK_XENOBIOTIC_METABOLISM	-0.868114	0.903311
HALLMARK_PEROXISOME	0.762835	0.953895
HALLMARK_MITOTIC_SPINDLE	0.759017	0.964286
HALLMARK_IL6_JAK_STAT3_SIGNALING	-0.700897	0.964286
